# Bacterial peptide deformylase inhibitors induce prophages in competitors

**DOI:** 10.1101/2025.06.06.656871

**Authors:** Julie Chen, Katarina Pfeifer, Kerrin Steensen, Anne Marie Crooke, Michael Wolfram, Jacob Bobonis, Anna Lopatina, Nina Bartlau, Fatima A. Hussain, Emily P. Balskus, Martin F. Polz, Paul C. Blainey

## Abstract

While antibiotics mediate chemical warfare among microbes, their roles in the wild extend beyond direct growth inhibition(*1*). Some antibiotics have the potential to mediate interference competition by triggering a bacterial stress response that subsequently activates endogenous viruses integrated in bacterial genomes (prophages). Canonically, this activation is regulated by the SOS response upon DNA damage. Here we show that a metabolite produced by natural isolates of *Vibrio ordalii* circumvents the SOS response by directly triggering prophage induction in other *Vibrio* species, co-occurring in the same environment. While the metabolite was previously classified as a broad-spectrum antibiotic, we observe how it acts as a peptide deformylase inhibitor that specifically induces certain prophages, even when target bacterial cells carry multiple other prophages. Its biosynthetic gene cluster, or *ord* cluster, also encodes its own peptide deformylase (OrdE) which provides self-immunity to producer strains. Likewise, among natural *Vibrio* isolates that carry similar prophages, resistance against the *ord* metabolite was found in those that had acquired a divergent second peptide deformylase. Finally, we show that prophage induction by the *ord* cluster prevents slower-growing producer strains from being outcompeted by their otherwise fast-growing competitors if they carry an inducible prophage. Thus, we demonstrate how natural products play additional impactful roles in communities beyond antibiotic activity and that prophage induction serves as an interference competition strategy, sustaining community diversity.

---

Prophages are highly abundant mobile genetic elements (MGEs) found within bacterial genomes(*2*, *3*). When dormant, these viruses passively proliferate with the host genome, even endowing the host with superinfection exclusion/immunity proteins, or additional metabolic functions(*4–6*). Still, prophages present risks to their hosts as timebombs that can destroy the cell when they are induced to replicate. Such induction may be triggered remotely by natural compounds produced by other microbes, making prophages a powerful target for interference competition (in contrast to the indirect inhibition by consumption of shared resources). Prophage induction has been linked to the SOS stress response system where the SOS system is activated in response to DNA damage. The host RecA protein then also stimulates the autoproteolysis of the phage cI repressor, resulting in host machinery being co-opted by the phage through prophage induction(*7*, *8*). In fact, the primary approach to prophage discovery has been to treat cells with high concentrations of potent DNA damaging agents like Mitomycin C (MMC) or ciprofloxacin that are known to activate the SOS system. Cases of prophage induction by environmental competitors have also been linked to the SOS response via the production of hydrogen peroxide or colibactin(*9–11*). However, it is now clear that DNA damage does not encompass the diversity of induction cues in nature, and that induction screens relying on DNA damaging agents do not capture all inducible prophages(*12*). Recent examples support the existence of SOS-independent mechanisms of prophage induction by exogenous chemicals including direct induction by autoinducers(*13*, *14*), the signaling molecule in quorum sensing, and pyocyanin(*15*), a redox-active phenazine pigment, further demonstrating the potential of non-canonical inducing agents and pathways. Based on this evidence, we reasoned that a broad screen for interference competition, designed to detect phage-mediated cell lysis between natural isolates, may reveal additional mechanisms of prophage induction.

To discover cases of prophage induction triggered by other bacteria, we developed a high-throughput combinatorial microfluidic screening pipeline aimed at first detecting cell lysis when bacteria are co-cultured and then verifying which of such cases are associated with prophage induction. Our screening focused on a collection of 110 bacterial strains of the genus *Vibrio* all isolated from the same coastal marine environment in Massachusetts. Using subsets of our collection, previous studies have demonstrated antagonism mediated by secondary metabolites, interactions between MGEs/phages and their hosts, as well as prophage diversity(*16–19*). We further interrogated putative cases of prophage induction in screened co-cultures using a combination of molecular genetics and comparative genomics, leading to the characterization of an antagonistic interaction mediated by SOS-independent, selective prophage induction exhibited by a pair of isolates had displayed the highest lysis and viral induction levels. We found that induction was controlled by a metabolite that acts as a peptide deformylase inhibitor. We also showed that the host can be rescued from lysis by prophage induction upon the expression of a horizontally acquired peptide deformylase with low similarity to the genomic peptide deformylase.
