## Supplementary material for "Bacterial peptide deformylase inhibitors induce prophages in competitors": Data File 1

### Sheet: lysis_hits (both)
Strain1	Strain2
12B09	1F97
1F187	ZF129
FF233	ZF129
FF266	ZF129
1F157	5S214
1S139	5S214
1F187	FF93
1F189	FF93
9ZC77	FF93
5F79	FF238
1F155	ZF129
FF238	ZF90
12B09	1F164
12B09	1F260
12B09	1S139
12B09	261.54.E10
12B09	5F7
12B09	FF136
12B09	FF472
12B09	FF482
12B09	FF500
12B09	ZF211
12B09	1F146
12B09	FF112
FF233	ZF76
1A06	Vcoral
1F148	Vcoral
1F169	Vcoral
1F187	Vcoral
1F263	Vcoral
1F279	Vcoral
1F292	Vcoral
1F9	Vcoral
5S214	Vcoral
9ZD137	Vcoral
FF238	Vcoral
FF266	Vcoral
FF59	Vcoral
Vcoral	ZF76
CP82459	Vcoral
5S101	FF238
5S101	9ZC77
1F169	FF6
1F253	FF6
1F263	FF6
5F59	FF6
5F79	FF6
5S101	FF6
FF112	FF6
FF59	FF6
FF6	FS238
FF6	ZF270
12B09	FF152
12B09	FF266
12B09	FF308
1F157	FF152
1F187	FF500
1F189	FS238
261.54.E10	FF500
9ZC77	CP82459
9ZC77	FF500
FF500	ZF270
12B09	1F155
12B09	1F263
12B09	1F267
12B09	1F279
12B09	5S214
12B09	9ZC77
12B09	CP82459
12B09	FF146
12B09	1F169
12B09	FF59
12B09	ZF57
1F97	FS144
1F267	FF6
1F267	FS144
1F267	Vcoral
FF152	FS144
FF304	FS144
FF308	FS144
261.54.E10	5S101
261.54.E10	CP82459
1F263	FF233
1F9	FF233
261.54.E10	FF233
9ZC157	FF233
9ZC77	FF233
FF146	FF233
FF233	FF238
5S214	FF233
FF146	FF500
FF238	FF500
5S214	FF500
1F263	FS238
CP82459	FS238
1F164	Vcoral
1S139	Vcoral
261.54.E10	Vcoral
5F7	Vcoral
9CS122	Vcoral
9ZB36	Vcoral
9ZC77	Vcoral
FF112	Vcoral
FF146	Vcoral
Vcoral	ZF211
1F253	Vcoral
FF136	Vcoral
FF167	Vcoral
FF482	Vcoral
Vcoral	ZS17
1F169	ZF129
1F263	ZF129
5S214	ZF129
9ZC77	ZF129
FF59	ZF129
Vcoral	ZF129
ZF129	ZF76
ZF129	ZF90
261.54.E10	ZF129
5S101	ZF129
9CS122	ZF129
FF112	ZF129
FF500	ZF129
ZF129	ZF270
ZF129	ZS139
5F79	9ZC77
5F79	FF136
5F79	ZF270
5F79	FF146
FF136	FF93
FF146	FF93
FF146	FS238
1F267	5F79
5F79	FF266
261.54.E10	5F79
1F267	FS238
261.54.E10	FS238
9ZC77	FS238
12B09	FF304
FF136	FS238
12B09	1F187
12B09	1F189
12B09	5S122
12B09	FF1
12B09	ZF76
12B09	1F292
5F79	5F7
FF266	FS144
1F155	FS144
1F189	FS144
1F263	FS144
1F279	FS144
1S139	FS144
261.54.E10	FS144
9ZC77	FS144
FF136	FS144
FF146	FS144
FF472	FS144
FF500	FS144
FS144	Vcoral
FF145	FS144
1F148	FF6
1F155	FF6
1F289	FF6
FF145	FF6
FF6	FF75
FF6	ZF170
FF6	ZF207
FF6	ZF28
FF6	ZF30
FF6	ZF91
FF6	ZF90
FF266	FF93

### Sheet: lysis_hits (chip only remainder
Strain1	Strain2
12B09	1C10
12B09	1F148
12B09	1F253
12B09	1F273
12B09	1F9
12B09	5S5
12B09	FF145
12B09	FF6
12B09	FF85
12B09	ZF205
12B09	ZF55
12B09	ZF65
12E03.	1S120
12E03.	1S77
12E03.	ZF129
12E03.	ZF255
13B01	1S45
13B01	1S77
13B01	FS144
13B01	ZF129
1C10	1S120
1C10	1S77
1F111	1S120
1F111	1S77
1F146	1S120
1F146	1S77
1F146	5S149
1F146	5S240
1F148	1S120
1F148	1S77
1F148	5S149
1F148	5S240
1F148	ZF129
1F155	1S120
1F155	1S77
1F157	1F164
1F157	FF113
1F157	FF33
1F157	FF454
1F157	FF472
1F157	ZF129
1F164	5S235
1F164	ZF129
1F169	1S77
1F187	1S77
1F187	5S235
1F211	ZF129
1F230	ZF129
1F243	1S120
1F243	1S77
1F243	5S149
1F243	5S240
1F253	1S120
1F253	1S77
1F253	5S235
1F263	5S214
1F267	1S120
1F267	1S77
1F267	5S149
1F267	5S240
1F273	1S120
1F273	1S77
1F273	5S240
1F279	1S120
1F279	1S77
1F279	5S149
1F279	5S240
1F292	5S235
1F292	ZF129
1F53	5S214
1F9	ZF129
1F97	1S120
1F97	1S77
1F97	5S214
1S120	1S45
1S120	5F59
1S120	5F7
1S120	5F79
1S120	5S118
1S120	5S214
1S120	5S5
1S120	9CS122
1S120	9ZC13
1S120	9ZC88
1S120	FF1
1S120	FF146
1S120	FF308
1S120	FF482
1S120	FF59
1S120	FF6
1S120	FF75
1S120	ZF205
1S120	ZF255
1S120	ZF65
1S120	ZF76
1S120	ZF90
1S139	1S77
1S45	1S77
1S77	5F59
1S77	5F7
1S77	5F79
1S77	5S118
1S77	5S214
1S77	5S5
1S77	9CS122
1S77	9ZC13
1S77	9ZC88
1S77	FF1
1S77	FF146
1S77	FF308
1S77	FF482
1S77	FF6
1S77	ZF207
1S77	ZF255
1S77	ZF65
1S77	ZF76
5F7	ZF129
5F79	5S149
5F79	ZF57
5S118	5S149
5S118	5S240
5S118	ZF255
5S122	FF6
5S149	5S5
5S149	9ZC13
5S149	FF1
5S149	FF146
5S149	FF308
5S149	ZF76
5S186	FF6
5S214	FF6
5S235	5S5
5S235	9ZC77
5S235	FF1
5S235	FF266
5S235	FF472
5S235	ZF255
5S240	5S5
5S240	9ZC13
5S240	FF1
5S240	FF146
5S240	FF233
5S240	FF308
5S240	FF482
5S240	FF6
5S240	ZF76
9ZB36	ZF129
9ZC77	FF136
9ZC77	FF146
9ZC77	FF6
9ZD137	FF6
9ZD137	ZF129
CP82459	FF6
FF152	FF6
FF152	ZF129
FF162	ZF129
FF167	FS238
FF233	ZF57
FF238	FF6
FF304	FF6
FF308	FF6
FF33	FF6
FF33	ZF129
FF454	ZF129
FF472	ZF129
FF500	ZF57
FF6	FF93
FF6	FS144
FF75	ZF129
FF93	Vcoral
ZF129	ZF255
ZF129	ZF57

### Sheet: super_interactors
ISOLATE	No. INTERACTIONS
12-B09	46
FF-6	39
ZF-129	39
1S-77	35
1S-120	34
V. coraliiticus YB2	34

### Sheet: pooled_sequencing_cocultures
POOL 1			POOL 2			POOL 3			POOL 4
Strain1	Strain2		Strain1	Strain2		Strain1	Strain2		Strain1	Strain2
12B09	CP82459		1A06	V. coralliilyticus YB2		FF6	ZF30		FF500	ZF129
12B09	1F267		1F187	V. coralliilyticus YB2		FF6	ZF90		5S101	ZF129
12B09	261.54.E10		1F267	V. coralliilyticus YB2		FF6	ZF207		261.54.E10	ZF129
12B09	9ZC77		261.54.E10	V. coralliilyticus YB2		5F59	FF6		9ZC77	ZF129
12B09	ZF211		9CS122	V. coralliilyticus YB2		5F79	FF6		5S214	ZF129
12B09	ZF57		9ZB36	V. coralliilyticus YB2		5S101	FF6		1F169	ZF129
12B09	1F164		9ZC77	V. coralliilyticus YB2		1F289	FF6		1F263	ZF129
12B09	1F169		9ZD137	V. coralliilyticus YB2		FF112	FF6		FF112	ZF129
12B09	1F189		CP82459	V. coralliilyticus YB2		FF6	ZF28		ZF129	ZF90
12B09	1F260		FF167	V. coralliilyticus YB2		FF6	ZF91		ZF129	ZF270
12B09	1F263		FF238	V. coralliilyticus YB2		FF6	ZF170		ZF129	ZS139
12B09	1F292		FS144	V. coralliilyticus YB2		FF6	FF75		ZF129	ZF76
12B09	1S139		1F148	V. coralliilyticus YB2		1F155	FF6		9CS122	ZF129
12B09	5S214		1F164	V. coralliilyticus YB2		1F267	FF6		1F155	ZF129
12B09	FF1		1F169	V. coralliilyticus YB2		1F148	FF6		FF233	ZF129
12B09	FF112		1F253	V. coralliilyticus YB2		FF145	FF6		FF266	ZF129
12B09	FF136		1F263	V. coralliilyticus YB2		FF59	FF6		5F79	FF136
12B09	FF146		1F279	V. coralliilyticus YB2		1F169	FF6		5F79	9ZC77
12B09	FF482		1F292	V. coralliilyticus YB2		1F253	FF6		5F79	ZF270
12B09	FF59		1F9	V. coralliilyticus YB2		1F263	FF6		5F79	FF146
12B09	ZF76		1S139	V. coralliilyticus YB2		FF152	FS144		1F267	5F79
12B09	1F155		5F7	V. coralliilyticus YB2		FF266	FS144		261.54.E10	5F79
12B09	FF500		5S214	V. coralliilyticus YB2		FF304	FS144		5F79	FF266
12B09	1F146		FF112	V. coralliilyticus YB2		FF308	FS144		5F79	5F7
12B09	1F187		FF136	V. coralliilyticus YB2		9ZC77	FS144		1F263	FF233
12B09	1F279		FF146	V. coralliilyticus YB2		261.54.E10	FS144		1F9	FF233
12B09	5F7		FF482	V. coralliilyticus YB2		1S139	FS144		FF233	ZF76
12B09	5S122		FF59	V. coralliilyticus YB2		1F189	FS144		FF146	FF233
12B09	FF472		FF266	V. coralliilyticus YB2		1F263	FS144		5S214	FF233
12B09	1F97		V. coralliilyticus YB2	ZF76		1F279	FS144		9ZC157	FF233
12B09	FF152		V. coralliilyticus YB2	ZF129		FF145	FS144		FF233	FF238
12B09	FF266		V. coralliilyticus YB2	ZF211		FF146	FS144		261.54.E10	FF233
12B09	FF304		V. coralliilyticus YB2	ZS17		FF136	FS144		9ZC77	FF233
12B09	FF308		1F267	FS238		1F97	FS144		9ZC77	FF500
12B09	12B09		261.54.E10	FS238		1F267	FS144		1F187	FF500
			9ZC77	FS238		FF500	FS144		261.54.E10	FF500
			CP82459	FS238		1F155	FS144		FF500	ZF270
			FF6	FS238		FF472	FS144		FF238	FF500
			1F189	FS238		5F79	FF238		FF146	FF500
			1F263	FS238		FF238	ZF90		5S214	FF500
			FF136	FS238		9ZC77	FF93		FF59	ZF129
			FF146	FS238		1F187	FF93		1F187	ZF129
						1F189	FF93		1F157	FF152
						FF146	FF93		1F157	5S214
						FF136	FF93		1S139	5S214
						FF266	FF93		261.54.E10	5S101
						5S101	FF238		261.54.E10	CP82459
						5S101	9ZC77		9ZC77	CP82459

### Sheet: pooled_sequencing_hits
host	phage/contig from Illumina Short-Read Assembly	median coverage from pooled sequencing	comments
1F-97	38	582	seems to be a sequencing artefact in this pool as no other 1F-97 sample nor subsequent qPCR data validate the high induction of phage 38 (e.g. high amplification from spontaneous induction)
1F-97	41	914	pool 1
1F-97	43	116
1F-97	38	35	pool 3
1F-97	41	3685
1F-97	43	199
FF-152	47	41	highly related/same phage
FF-304	45	42	pool 1
FF-152	47	18	pool 3
FF-304	45	18
FF-233	48	1472
FF-238	312	13
FF-266	5	31	Nanopore long reads reveal that these two contigs are from 1 phage -- hereon phage 5.64
FF-266	64	12	pool 3
FF-266	5	46	pool 4
FF-266	64	21
FF-93	141	35	Nanopore long reads reveal that these two contigs are from 1 phage -- hereon phage 6.141
FF-93	6	27
ZF-129	136	18

### Sheet: prophage_induction_qPCR_hits
host	phage (contig)	inducing isolate	relative viral load from deep-well	kChip score	384W score
1F-97	41	12-B09	409.469	0.407198	0.910673	note that deep-well (screen) experiments display weaker induction
		FS-144	732.64	0.455479	0.885573
FF-266	64	5F-79	24.0824	0.678442	0.672671	Nanopore long reads reveal that two contigs form the 1 phage -- hereon phage 5.64
		ZF-129	114.913	0.693875	0.399188
FF-93	141	1F-187	9.49258	0.211604	0.625643	Nanopore long reads reveal that two contigs form the 1 phage -- hereon phage 6.141
		1F-189	11.1145	0.672856	0.924499
		9ZC77	196.097	0.636356	0.850101
		FF-136	47.5004	0.526327	0.814755
		FF-146	47.3904	0.806324	0.829928
		FF-266	99.0981	0.799286	0.844621
