## Supplementary material for "Bacterial peptide deformylase inhibitors induce prophages in competitors": Data File 2

### Sheet: Vibrio_collection
	ISOLATE	ISOLATE (ALTERNATIVE NOTATION)	SOURCE	COLLECTION	Nanopore Sequencing Availability
1	FF162	FF-162	Polz Lab (University of Vienna)	Dana Collection
2	FF167	FF-167	Polz Lab (University of Vienna)	Dana Collection	yes
3	FF238	FF-238	Polz Lab (University of Vienna)	Dana Collection
4	FF33	FF-33	Polz Lab (University of Vienna)	Dana Collection
5	FF454	FF-454	Polz Lab (University of Vienna)	Dana Collection
6	FF50	FF-50	Polz Lab (University of Vienna)	Dana Collection
7	FF500	FF-500	Polz Lab (University of Vienna)	Dana Collection
8	FF6	FF-6	Polz Lab (University of Vienna)	Dana Collection
9	FF75	FF-75	Polz Lab (University of Vienna)	Dana Collection
10	FF85	FF-85	Polz Lab (University of Vienna)	Dana Collection
11	FF93	FF-93	Polz Lab (University of Vienna)	Dana Collection	yes
12	FS144	FS-144	Polz Lab (University of Vienna)	Dana Collection	yes
13	FS238	FS-238	Polz Lab (University of Vienna)	Dana Collection	yes
14	FF1	FF-1	Polz Lab (University of Vienna)	Hong Collection
15	FF112	FF-112	Polz Lab (University of Vienna)	Hong Collection
16	FF113	FF-113	Polz Lab (University of Vienna)	Hong Collection
17	FF136	FF-136	Polz Lab (University of Vienna)	Hong Collection
18	FF145	FF-145	Polz Lab (University of Vienna)	Hong Collection
19	FF146	FF-146	Polz Lab (University of Vienna)	Hong Collection
20	FF152	FF-152	Polz Lab (University of Vienna)	Hong Collection
21	FF233	FF-233	Polz Lab (University of Vienna)	Hong Collection
22	FF262	FF-262	Polz Lab (University of Vienna)	Hong Collection
23	FF266	FF-266	Polz Lab (University of Vienna)	Hong Collection	yes
24	FF304	FF-304	Polz Lab (University of Vienna)	Hong Collection
25	FF308	FF-308	Polz Lab (University of Vienna)	Hong Collection
26	FF472	FF-472	Polz Lab (University of Vienna)	Hong Collection
27	FF482	FF-482	Polz Lab (University of Vienna)	Hong Collection
28	FF59	FF-59	Polz Lab (University of Vienna)	Hong Collection
29	12B09	12-B09	Polz Lab (University of Vienna)	Thompson Collection	yes
30	12E03	12-E03	Polz Lab (University of Vienna)	Thompson Collection
31	12G01	12-G01	Polz Lab (University of Vienna)	Thompson Collection
32	13B01	13-B01	Polz Lab (University of Vienna)	Thompson Collection
33	1A06	1-A06	Polz Lab (University of Vienna)	Thompson Collection
34	1C10	1-C10	Polz Lab (University of Vienna)	Thompson Collection
35	1F111	1F-111	Polz Lab (University of Vienna)	Dana Collection
36	1F155	1F-155	Polz Lab (University of Vienna)	Dana Collection
37	1F157	1F-157	Polz Lab (University of Vienna)	Dana Collection
38	1F175	1F-175	Polz Lab (University of Vienna)	Dana Collection
39	1F211	1F-211	Polz Lab (University of Vienna)	Dana Collection
40	1F230	1F-230	Polz Lab (University of Vienna)	Dana Collection
41	1F267	1F-267	Polz Lab (University of Vienna)	Dana Collection
42	1F273	1F-273	Polz Lab (University of Vienna)	Dana Collection
43	1F289	1F-289	Polz Lab (University of Vienna)	Dana Collection
44	1F53	1F-53	Polz Lab (University of Vienna)	Dana Collection
45	1S124	1S-124	Polz Lab (University of Vienna)	Dana Collection
46	1S45	1S-45	Polz Lab (University of Vienna)	Dana Collection
47	1F146	1F-146	Polz Lab (University of Vienna)	Hong Collection
48	1F148	1F-148	Polz Lab (University of Vienna)	Hong Collection
49	1F164	1F-164	Polz Lab (University of Vienna)	Hong Collection
50	1F169	1F-169	Polz Lab (University of Vienna)	Hong Collection
51	1F187	1F-187	Polz Lab (University of Vienna)	Hong Collection
52	1F189	1F-189	Polz Lab (University of Vienna)	Hong Collection
53	1F243	1F-243	Polz Lab (University of Vienna)	Hong Collection
54	1F253	1F-253	Polz Lab (University of Vienna)	Hong Collection
55	1F255	1F-255	Polz Lab (University of Vienna)	Hong Collection
56	1F260	1F-260	Polz Lab (University of Vienna)	Hong Collection
57	1F263	1F-263	Polz Lab (University of Vienna)	Hong Collection
58	1F279	1F-279	Polz Lab (University of Vienna)	Hong Collection
59	1F292	1F-292	Polz Lab (University of Vienna)	Hong Collection
60	1F9	1F-9	Polz Lab (University of Vienna)	Hong Collection
61	1F97	1F-97	Polz Lab (University of Vienna)	Hong Collection	yes
62	1S120	1S-120	Polz Lab (University of Vienna)	Hong Collection
63	1S139	1S-139	Polz Lab (University of Vienna)	Hong Collection
64	1S77	1S-77	Polz Lab (University of Vienna)	Hong Collection
65	5F59	5F-59	Polz Lab (University of Vienna)	Dana Collection
66	5F79	5F-79	Polz Lab (University of Vienna)	Dana Collection
67	5S101	5S-101	Polz Lab (University of Vienna)	Dana Collection
68	5S186	5S-186	Polz Lab (University of Vienna)	Dana Collection
69	5F7	5F-7	Polz Lab (University of Vienna)	Hong Collection
70	5S118	5S-118	Polz Lab (University of Vienna)	Hong Collection
71	5S122	5S-122	Polz Lab (University of Vienna)	Hong Collection
72	5S149	5S-149	Polz Lab (University of Vienna)	Hong Collection
73	5S214	5S-214	Polz Lab (University of Vienna)	Hong Collection
74	5S235	5S-235	Polz Lab (University of Vienna)	Hong Collection
75	5S240	5S-240	Polz Lab (University of Vienna)	Hong Collection
76	5S242	5S-242	Polz Lab (University of Vienna)	Hong Collection
77	5S268	5S-268	Polz Lab (University of Vienna)	Hong Collection
78	5S5	5S-5	Polz Lab (University of Vienna)	Hong Collection
79	ZF129	ZF-129	Polz Lab (University of Vienna)	Dana Collection
80	ZF14	ZF-14	Polz Lab (University of Vienna)	Dana Collection
81	ZF170	ZF-170	Polz Lab (University of Vienna)	Dana Collection
82	ZF205	ZF-205	Polz Lab (University of Vienna)	Dana Collection
83	ZF207	ZF-207	Polz Lab (University of Vienna)	Dana Collection
84	ZF211	ZF-211	Polz Lab (University of Vienna)	Dana Collection
85	ZF255	ZF-255	Polz Lab (University of Vienna)	Dana Collection
86	ZF264	ZF-264	Polz Lab (University of Vienna)	Dana Collection
87	ZF270	ZF-270	Polz Lab (University of Vienna)	Dana Collection
88	ZF28	ZF-28	Polz Lab (University of Vienna)	Dana Collection
89	ZF29	ZF-29	Polz Lab (University of Vienna)	Dana Collection
90	ZF30	ZF-30	Polz Lab (University of Vienna)	Dana Collection
91	ZF55	ZF-55	Polz Lab (University of Vienna)	Dana Collection
92	ZF57	ZF-57	Polz Lab (University of Vienna)	Dana Collection
93	ZF65	ZF-65	Polz Lab (University of Vienna)	Dana Collection
94	ZF90	ZF-90	Polz Lab (University of Vienna)	Dana Collection
95	ZF91	ZF-91	Polz Lab (University of Vienna)	Dana Collection
96	ZF99	ZF-99	Polz Lab (University of Vienna)	Dana Collection
97	ZS139	ZS-139	Polz Lab (University of Vienna)	Dana Collection
98	ZS17	ZS-17	Polz Lab (University of Vienna)	Dana Collection
99	ZF76	ZF-76	Polz Lab (University of Vienna)	Hong Collection
100	261.54.E10		Polz Lab (University of Vienna)	Nahant Collection
101	9ZB36		Polz Lab (University of Vienna)	Sarah Collection II
102	9ZC13		Polz Lab (University of Vienna)	Sarah Collection II
103	9ZC157		Polz Lab (University of Vienna)	Sarah Collection II
104	9ZC77		Polz Lab (University of Vienna)	Sarah Collection II
105	9ZC88		Polz Lab (University of Vienna)	Sarah Collection II
106	9ZD137		Polz Lab (University of Vienna)	Sarah Collection II
107	9CS106		Polz Lab (University of Vienna)	Sarah Collection II
108	9CS122		Polz Lab (University of Vienna)	Sarah Collection II
109	Vibrio coralliilyticus YB2		Cordero Lab (MIT)	misc
110	CP82459		Polz Lab (University of Vienna)	misc

### Sheet: predicted_prophages
	HOST	CONTIG CONTAINING PREDICTION	PHAGE TOOL USED FOR FINAL BORDERS
1	9CS106	2	DVF
2	5F79	302	VS2
3	ZF255	245	VIBRANT
4	ZF90	27	VS2
5	ZF90	29	GENOMAD
6	13B01	53	VS2
7	13B01	121	VS2
8	1F243	44	VS2
9	1F243	37	VS2
10	FF308	12	GENOMAD
11	FF308	49	VIBRANT
12	FF308	4	VIBRANT
13	FF308	59	VS2
14	ZF14	11	GENOMAD
15	5S186	131	VIBRANT
16	5S186	64	GENOMAD
17	5S186	90	GENOMAD
18	5S186	122	GENOMAD
19	5S101	4	GENOMAD
20	12G01	9	VIBRANT
21	12G01	8	VS2
22	12G01	9	VS2
23	1F279	13	GENOMAD
24	1F279	36	GENOMAD
25	1F175	8	VIBRANT
26	FF136	27	GENOMAD
27	5S149	8	VIBRANT
28	5S149	2	VS2
29	5S149	8	VS2
30	5S235	23	VIBRANT
31	1F211	46	VIBRANT
32	FF1	3	VIBRANT
33	FF1	31	GENOMAD
34	1F289	4	VIBRANT
35	1F289	29	GENOMAD
36	FF145	36	GENOMAD
37	FF59	26	VIBRANT
38	1F53	10	VIBRANT
39	1F53	24	GENOMAD
40	FF233	13	VIBRANT
41	FF233	71	VIBRANT
42	FF233	48	VIBRANT
43	FF233	32	GENOMAD
44	FF93	141	VIBRANT
45	FF93	6	GENOMAD
46	5S118	8	GENOMAD
47	FF482	26	VIBRANT
48	FF482	27	GENOMAD
49	1F189	11	VS2
50	1F189	16	GENOMAD
51	ZF91	84	GENOMAD
52	5F7	17	GENOMAD
53	ZS17	6	VS2
54	ZS17	4	VIBRANT
55	ZS17	47	GENOMAD
56	ZF30	31	GENOMAD
57	1F253	0	VIBRANT
58	1F253	20	GENOMAD
59	1F253	29	GENOMAD
60	FF33	37	VIBRANT
61	1F187	103	GENOMAD
62	FS144	48	GENOMAD
63	1F267	92	GENOMAD
64	5S242	11	VS2
65	FF6	40	VIBRANT
66	FF6	1	VS2
67	1F97	43	VIBRANT
68	1F97	41	VIBRANT
69	1F97	38	VIBRANT
70	1F9	38	VS2
71	1S77	6	GENOMAD
72	ZF129	136	GENOMAD
73	1S120	2	GENOMAD
74	ZF76	54	GENOMAD
75	5S5	12	VIBRANT
76	5S5	20	GENOMAD
77	1F157	368	VS2
78	1F157	517	VIBRANT
79	1F146	26	VIBRANT
80	1F146	39	GENOMAD
81	1F260	118	GENOMAD
82	ZF207	24	VIBRANT
83	ZF207	60	VS2
84	FF266	64	DVF
85	FF266	12	VS2
86	FF266	5	GENOMAD
87	ZF264	7	DVF
88	FF75	0	VIBRANT
89	1F164	47	VS2
90	5S240	3	GENOMAD
91	FF304	89	GENOMAD
92	FF304	45	VIBRANT
93	FF304	41	GENOMAD
94	1F292	1	VS2
95	1F292	1	GENOMAD
96	FF167	119	VIBRANT
97	1F273	106	GENOMAD
98	1F273	142	GENOMAD
99	1F155	172	VIBRANT
100	1F155	139	VIBRANT
101	1F155	116	VS2
102	FF152	87	GENOMAD
103	FF152	47	VIBRANT
104	FF152	41	GENOMAD
105	1F169	81	VS2
106	FF85	129	VS2
107	FF500	13	GENOMAD

### Sheet: constructs
Construct Name	Resistance	Cloning Primers	Sequence	Description All constructs are available in E. coli Π3813 and β3914 hosts or E. coli DATC; see additionalStrains	Source
backbones
pSW7848T				suicide plasmid; backbone used for null mutations or deletions in Vibrio genomes	Le Roux et al. DOI: 10.1128/AEM.02147-06
pJB176				backbone for heterologous expression in Vibrio genomes vector map provided, distributed upon request	this study (J. Bobonis)
pJB188				pJB176 with GFP inserted in place of CcdB toxin	this study (J. Bobonis)
pSW_phage41ori	Chloramphenicol: 25 µg/mL (E. coli) or 5 µg/mL (Vibrio)	ori41_insert_F	CTTGATATCGAATTCCTGCAGAGTCTTTTTGCGGTGGTGG	Inserted with the origin of replication from phage 41 (region surrounding repA) cloned into pSW7848T with the ara promoter and ccdB toxin removed. Constructed with Gibson Assembly	this study (J. Chen, A. Lopatina)
		ori41_insert_R	TGGTAACGAATCAGACAATTaaggtgaaaggaaaggggctc
		ori41_pSW_F	gagcccctttcctttcaccttAATTGTCTGATTCGTTACCAATTATGACAACT
		ori41_pSW_R	CCACCACCGCAAAAAGACTCTGCAGGAATTCGATATCAAGCTTATCG
pSW_recA	Chloramphenicol: 25 µg/mL (E. coli) or 5 µg/mL (Vibrio)	recA_flank_F	CTTGATATCGAATTCCTGCAgttgaagtttacggcccagaatcat	300-bp region of recA from Vibrio cyclotrophicus 1F-97, cloned into pSW7848T to disrupt the recA gene upon recombination into 1F-97 (single homologous recombination event.) Constructed with Gibson Assembly	this study (J. Chen)
		recA_flank_R	CGCAATTAACCCTCACTAAAcctgtacggcgaatatcaagac
		recA_pSW_F	cttgatattcgccgtacaggTTTAGTGAGGGTTAATTGCGCGCAA
		recA_pSW_R	tctgggccgtaaacttcaacTGCAGGAATTCGATATCAAGCTTATCG
pJB_ordE	Kanamycin: 30 ng/uL (E.coli) or 200 ng/uL (Vibrio)	pJB_ordE_F	GAggtctcAGGAGCATTACTCACGCAACAATC	For heterologous expression of ordE from Vibrio ordalii 12-B09 from its native promoter, cloned into pJB176. Constructed with Golden Gate Assembly	this study (J. Chen)
		pJB_ordE_R	GAggtctcAAGCGAATTGCTTATTCATTGTGAGTA
pJB_PDF2	Kanamycin: 30 ng/uL (E.coli) or 200 ng/uL (Vibrio)	pJBPDF2_vFrag1_F	ccggcttataaaccattaccttaaCCAGGCATCAAATAAAACGAAAGGC	For heterologous expression of PDF2 from Vibrio lentus 10N.261.51.F9 from its native promoter, cloned into pJB176. Constructed with Gibson Assembly	this study (J. Chen)
		pJBPDF2_vFrag1_R	GACCGACCCTGAAGCGCTTTTTTCGTATTCCA
		pJBPDF2_vFrag2_F	GGGTTTTATGGAATACGAAAAAAGCGCTTCAG
		pJBPDF2_vFrag2_R	agaatgtctaaaactgccatactgtgcacgtctccttgt
		pJBPDF2_insert_F	gacaaggagacgtgcacagtatggcagttttagacattcttaccgc
		pJBPDF2_insert_R	TTTATTTGATGCCTGGttaaggtaatggtttataagccggattaagc

### Sheet: additionalStrains
Strain	Specific growth conditions	Additional information
E. coli K-12
A. baumanii 17978
P. aeruginosa PAO1
P. aeruginosa PA14		Produces pyocyanin, which specifically induces phiMBL3.
S. aureus DSM 11110		Polylysogenic strain carrying phiMBL3.
V. ordalii 12-B09∆ordD		Originally called HW44 (Cordero et al. DOI: 10.1126/science.1219385); deletion of one of the NRPS genes (ordD) in the ordaliicin BGC.
E. coli Π3813	0.3 mM thymidine (dT) 200 µg/mL erythromycin	Cloning strain for plasmid amplification. Resistant to CcdB toxin. Full genotype (Le Roux et al., 2007; DOI: 10.1128/AEM.02147-06): lacIq thi-1 supE44 endA1 recA1 hsdR17 gyrA462 zei298::Tn10 ΔthyA::(erm-pir-116) (TcR ErmR)
E. coli β3914	0.3 mM diaminopimelic acid (DAP) 50 μg/mL kanamycin 200 μg/mL erythromycin	Donor strain for conjugating plasmids into Vibrio isolates. Resistant to CcdB toxin. Full genotype (Le Roux et al., 2007; DOI: 10.1128/AEM.02147-06): (F-) RP4-2-Tc::Mu ΔdapA::(erm-pir) gyrA462 zei-298::Tn10; KnR ErmR TcR
E. coli DATC (DSM 116187)	0.3 mM diaminopimelic acid (DAP)	Cloning strain for both plasmid amplification and donor strain for conjugation with Vibrio isolates. Sensitive to CcdB toxin. Full genotype (Bobonis, J. et al. 2024; DOI: 10.1038/s41596-024-00988-y): mcrA Δ(mrr-hsdRMS-mcrBC) Φ80dlacZΔM15 ΔlacX74 recA1 endA1 araD139 Δ(ara, leu)7697 galU galK λ- rpsL (StrR) nupG pir+(DHRF) RP4-2-Tc::[ΔMu1::aac(3)IV-ΔaphA-Δnic35- ΔMu2::zeo] ΔdapA::hph
1F-97 recA::pSW_recA	5 µg/mL chloramphenicol	1F-97 with construct pSW_recA inserted into recA to disrupt its function. Built for this study.
E. coli Π3813 pSW_recA	0.3 mM thymidine (dT) 25 µg/mL chloramphenicol	Associated with building 1F-97 recA::pSW_recA. Built for this study.
E. coli β3914 pSW_recA	0.3 mM diaminopimelic acid (DAP) 25 µg/mL chloramphenicol	Associated with building 1F-97 recA::pSW_recA. Built for this study.
1F-97∆phage 41		Cured of phage 41. Built for this study.
E. coli Π3813 pSW_phage41ori	0.3 mM thymidine (dT) 25 µg/mL chloramphenicol	Associated with building 1F-97∆phage 41. Built for this study.
E. coli β3914 pSW_phage41ori	0.3 mM diaminopimelic acid (DAP) 25 µg/mL chloramphenicol	Associated with building 1F-97∆phage 41. Built for this study.
1F-97 pJB_ordE	200 ng/µL kanamycin	Growth during expression does not contain kanamycin
1F-97 pJB_PDF2	200 ng/µL kanamycin	Growth during expression does not contain kanamycin
E. coli DATC pJB_ordE	0.3 mM diaminopimelic acid (DAP) 30 ng/µL kanamycin	Associated with building 1F-97 pJB_ordE. Built for this study.
E. coli DATC pJB_PDF2	0.3 mM diaminopimelic acid (DAP) 30 ng/µL kanamycin	Associated with building 1F-97 pJB_PDF2. Built for this study.
10N.261.51.F9		Vibrio lentus carrying prophage similar to phage 41, susceptible to the ord cluster
10N.261.48.A1		Vibrio lentus carrying prophage similar to phage 41, susceptible to to the ord cluster
10N.239.312.F12		Vibrio F13 carrying prophage similar to phage 41, susceptible to the ord cluster
10N.237.312.B02		Vibrio splendidus carrying prophage similar to phage 41, susceptible to the ord cluster
10N.286.49.C5		Vibrio lentus carrying prophage similar to phage 41, displays high spontaneous induction
10N.286.48.F9		Vibrio lentus carrying prophage similar to phage 41, not susceptible
10N.261.52.C9		Vibrio lentus carrying prophage similar to phage 41, not susceptible
10N.286.46.A11		Vibrio lentus carrying 2 prophages similar to phage 41, neither susceptible
10N.286.46.A12		Vibrio lentus carrying prophage similar to phage 41, not susceptible

### Sheet: oligos
Primer Name	Primer Sequence	Use Case
1F-97 phage detection
c38_1F97_F	GTTGGGAACACTCAAGCAGGA	To detect phage 38 from 1F-97 (aka phage 63 in Silpe J et al. 2023) Used in the qPCR follow up screen to determine which specific antagonistic pair (or spontaneous) caused the detected induction
c38_1F97_R	CGATCTTGCCACACCTATCACA	To detect phage 38 from 1F-97 (aka phage 63 in Silpe J et al. 2023) Used in the qPCR follow up screen to determine which specific antagonistic pair (or spontaneous) caused the detected induction
c41_1F97_F	GCTCCAGTGGTGCAGGTAAC	To detect phage 41 from 1F-97 (and in assessing subsequent infection of 12-B09 by phage 41.) Used in the qPCR follow up screen to determine which specific antagonistic pair (or spontaneous) caused the detected induction
c41_1F97_R	CACATTGCGAAGGGTAAAGCG	To detect phage 41 from 1F-97 (and in assessing subsequent infection of 12-B09 by phage 41.) Used in the qPCR follow up screen to determine which specific antagonistic pair (or spontaneous) caused the detected induction
c43_1F97_F	gtcatactgtcacccactacatttagg	To detect phage 43 from 1F-97 (aka phage 72 in Silpe J et al. 2023) Used in the qPCR follow up screen to determine which specific antagonistic pair (or spontaneous) caused the detected induction
c43_1F97_R	GAGGAAACTGGCGTAAAGGTCA	To detect phage 43 from 1F-97 (aka phage 72 in Silpe J et al. 2023) Used in the qPCR follow up screen to determine which specific antagonistic pair (or spontaneous) caused the detected induction
qPCR screen follow-up
c45_47_F	CACCATCGATACATCAAAAGCGTC	To detect phages 47 and 45 from FF-152 and FF-304 Used in the qPCR follow up screen to determine which specific antagonistic pair (or spontaneous) caused the detected induction
c45_47_R	ATCGCTGCTTAAATGTTGCCAG	To detect phages 47 and 45 from FF-152 and FF-304 Used in the qPCR follow up screen to determine which specific antagonistic pair (or spontaneous) caused the detected induction
c5_FF266_F	GTTCCTCATCACCCCAAGTAGCTTTAG	To detect phage 5 from FF-266 Used in the qPCR follow up screen to determine which specific antagonistic pair (or spontaneous) caused the detected induction
c5_FF266_R	GCGAATGTTGAAGAGCTGTCACG	To detect phage 5 from FF-266 Used in the qPCR follow up screen to determine which specific antagonistic pair (or spontaneous) caused the detected induction
c64_FF266_F	CCCCTTTAATTTGCGCCCGTAT	To detect phage 64 from FF-266 Used in the qPCR follow up screen to determine which specific antagonistic pair (or spontaneous) caused the detected induction
c64_FF266_R	GTGCTTGATTCTCTGATTGGTGGTAC	To detect phage 64 from FF-266 Used in the qPCR follow up screen to determine which specific antagonistic pair (or spontaneous) caused the detected induction
c48_FF233_F	ACGTTCGTTCTTCCCTGCTAC	To detect phage 48 from FF-233 Used in the qPCR follow up screen to determine which specific antagonistic pair (or spontaneous) caused the detected induction
c48_FF233_R	TGCATCGTACTCTTTGGTTAACTCATC	To detect phage 48 from FF-233 Used in the qPCR follow up screen to determine which specific antagonistic pair (or spontaneous) caused the detected induction
c312_FF238_F	ATCGTCACAATCCCTAAAATAC	To detect phage 312 from FF-238 Used in the qPCR follow up screen to determine which specific antagonistic pair (or spontaneous) caused the detected induction
c312_FF238_R	GTTTGGTTATAAATTAAAGTGTGAG	To detect phage 312 from FF-238 Used in the qPCR follow up screen to determine which specific antagonistic pair (or spontaneous) caused the detected induction
c6_FF93_F	TTCAAGATGAGAAAACCGAG	To detect phage 6 from FF-93 Used in the qPCR follow up screen to determine which specific antagonistic pair (or spontaneous) caused the detected induction
c6_FF93_R	CTAAAGGAACCGACAGATT	To detect phage 6 from FF-93 Used in the qPCR follow up screen to determine which specific antagonistic pair (or spontaneous) caused the detected induction
c141_FF93_F	CCGAACTCTTTGCAAATT	To detect phage 141 from FF-93 Used in the qPCR follow up screen to determine which specific antagonistic pair (or spontaneous) caused the detected induction
c141_FF93_R	CCATAAATACAAAAACACCCC	To detect phage 141 from FF-93 Used in the qPCR follow up screen to determine which specific antagonistic pair (or spontaneous) caused the detected induction
c136_ZF129_F	CTTCTTTGGGCTTGATTTTG	To detect phage 136 from ZF-129 Used in the qPCR follow up screen to determine which specific antagonistic pair (or spontaneous) caused the detected induction
c136_ZF129_R	GTTTTTCCGCAGTCAAATTC	To detect phage 136 from ZF-129 Used in the qPCR follow up screen to determine which specific antagonistic pair (or spontaneous) caused the detected induction
Induction of c41-like phages
48A1phage_F	AATATTGTTTGGGTAAGATGAGCGAGTAAT	To detect the c41-like phage found in the Vibrio isolate 10N.261.48.A1
48A1phage_R	ctgagccaatgaccactttactttg	To detect the c41-like phage found in the Vibrio isolate 10N.261.48.A1
C5F9phages_F	CAAAGTAAAGTGGTCATTGGCTCAG	To detect the c41-like phages found in the Vibrio isolates 10N.261.51.F9 / 10N.286.49.C5 / 10N.286.48.F9
C5F9phages_F	GTTCTATAGTTCGTCCTTGGTTGATTCAC	To detect the c41-like phages found in the Vibrio isolates 10N.261.51.F9 / 10N.286.49.C5 / 10N.286.48.F9
B02phage_F	CTTGTTCTGTCTTTTTGATTTGGGCG	To detect the c41-like phage found in the Vibrio isolate 10N.237.312.B02
B02phage_R	GCAGCTTTACCCGCGTTC	To detect the c41-like phage found in the Vibrio isolate 10N.237.312.B02
F12phage_F	TGGTTGTGATGCGGTGGTG	To detect the c41-like phages found in the Vibrio isolates 10N.239.312.F12 / 10N.286.46.A12 / 10N.286.46.A11 (contig 1)
F12phage_R	GACAGCCCCCGTTATTTCC	To detect the c41-like phages found in the Vibrio isolates 10N.239.312.F12 / 10N.286.46.A12 / 10N.286.46.A11 (contig 1)
A11phage3_F	AGAGGCGATGATTAGAGAG	To detect the c41-like phage found in the Vibrio isolate 10N.286.46.A11 (contig 3)
A11phage3_R	TGTAAGTGTTCGCGGTCT	To detect the c41-like phage found in the Vibrio isolate 10N.286.46.A11 (contig 3)
Interpolation of Growth
12B09telN_F	GTGAAGCATGCAGTAACGTAGACC	Used in qPCR to interpolate the OD600 of 12-B09 strains and confirm genome of colonies when assessing subsequent infection by phage 41
12B09telN_R	CAGGATCATCTTGGCGGAG	Used in qPCR to interpolate the OD600 of 12-B09 strains and confirm genome of colonies when assessing subsequent infection by phage 41
1F97acrI_F	CCACAGGCACAAAGTAGAACG	Used in qPCR to interpolate the OD600 of 1F-97 strains and confirm genome of colonies when assessing subsequent infection by phage 41
1F97acrI_R	TGGTGGTGGTGATGTCGTTC	Used in qPCR to interpolate the OD600 of 1F-97 strains and confirm genome of colonies when assessing subsequent infection by phage 41

### Sheet: mediaRecipes
M9 Minimal Media, M9G+ (for Vibrios)				M9 Minimal Media (for non-Vibrios)				TSB-1 (for conjugation)
Component	Final Concentration	Vendor		Component	Final Concentration	Vendor		Component	g/L	Vendor
5X M9 Salts	1X M9 salts, i.e. 3 g/L KH2PO4 6.78 g/L Na2HPO4 1 g/L NH4Cl 0.5 g/L NaCl	Sigma-Aldrich		5X M9 Salts	1X M9 salts, i.e. 3 g/L KH2PO4 6.78 g/L Na2HPO4 1 g/L NH4Cl 0.5 g/L NaCl	Sigma-Aldrich		TSB	30	Difco BD
NaCl	19 g/L (additional to M9 salts, totals to 19.5 g/L)	Sigma-Aldrich						NaCl	5	Sigma-Aldrich
HEPES, pH 8.2	50 mM	Sigma-Aldrich						agar	15	Difco BD
D-(+)-Glucose	20 mM	Sigma-Aldrich		D-(+)-Glucose	20 mM	Sigma-Aldrich
Casamino Acids	0.02	VWR		Casamino Acids	0.02	VWR
MgSO4	2 mM	Sigma-Aldrich		MgSO4	2 mM	Sigma-Aldrich		SM Buffer
CaCl2	0.1 mM	Sigma-Aldrich		CaCl2	0.1 mM	Sigma-Aldrich		Component	Concentration	Vendor
Marine-mimicking vitamins	1X	see marine_vitamins						NaCl	200 mM	Sigma-Aldrich
Marine-mimicking minerals	1X	see marine_traceMinerals						MgSO4	10 mM	Sigma-Aldrich
BSA (only applicable for droplets)	0.0005	Sera Care						Tris-HCl, pH 7.5	50 mM	Sigma-Aldrich
I would not recommend storing for more than 1 week (4C, away from light)

### Sheet: marine_vitamins
1000X recipe, originally by Cordero Lab (MIT) from MBL minimal media recipe
Substance	mg / L	* dissolve in 10 mM MOPS, pH 7.2
Riboflavin	100
D-Biotin	30
Thiamine hydrochloride	100
L-ascorbic acid	100
Ca-d-pantothenate	100
Folate	100
Nicotinate	100
4-aminobenzoic acid	100
pyridoxine HCl	100
Lipoic acid 100	100
NAD	100
Thiamin pyrophosphate	100
Cyanocobalamin	10
Titrate with 5 M NaOH to avoid precipitation
Filter sterilise (0.2 µm); store at 4C in the dark; long-term storage in -20C for up to 1-year with minimal freeze-thaw cycles; recommended to freeze as 1-mL aliquots
Literature using this recipe includes, but not limited to:
Pollak, S., Gralka, M., Sato, Y., Schwartzman, J., Lu L, Cordero, OX. (2021) Public good exploitation in natural bacterioplankton communities. Sci Adv 7(31):eabi4717. doi: 10.1126/sciadv.abi4717.

### Sheet: marine_traceMinerals
1000X recipe, originally by Cordero Lab (MIT) from MBL minimal media recipe
Substance	mg / L	* dissolve in 20 mM HCl to avoid precipitate with single-use plastic boats
FeSO4 * 7H2O	2100
H3BO3	30	* Tends to stick to the boat. If the mineral powder sticks, rinse the boat using the 20mM HCl solution and keep the same boat during the whole process.
MnCl2 * 4H2O	100
CoCl2 * 6H2O	190
NiCl2 * 6H2O	24
CuCl2 * 2H2O	2
ZnSO4 * 7H2O	144
Na2MoO4 * 2H2O	36
NaVO3	25	* use only in hood
NaWO4 2H2O	25	* use only in hood
Na2SeO3	4	* use only in hood
Filter sterilise (0.2 µm); store at 4C in the dark; long-term storage in -20C for up to 1-year with minimal freeze-thaw cycles; recommended to freeze as 1-mL aliquots
Literature using this recipe includes, but not limited to:
Pollak, S., Gralka, M., Sato, Y., Schwartzman, J., Lu L, Cordero, OX. (2021) Public good exploitation in natural bacterioplankton communities. Sci Adv 7(31):eabi4717. doi: 10.1126/sciadv.abi4717.

### Sheet: pdf proteins
Protein name	Host (species)	Host (strain)	Protein Sequence	Available Accession
PDF1	V. ordalii	12-B09	MSVLQVLTFPDDRLRTVAKPVEKVTPEIQKIVDDMIETMYDEDGIGLAATQVDIHQRIVVIDISESRDQPMVLINPEILEKRGEDGIEEGCLSVPGSRALVPRAAEVTVKALDRDGNEFSFEADDLLAICVQHELDHLQGKLFVDYLSPLKRKRIRDKLEKIKRYNEKN
PDF1	V. cyclitrophicus	1F-97	MSVLQVLTLPDDRLRTVAKPVKEVTPEIQKFVDDMIETMYDEEGIGLAATQVDFHQRIVVIDISETRDEPIVLINPEITEKRGEDGIEEGCLSVPGARALVPRAAEVTVKALDREGNEFTFDADDLLAICVQHELDHLEGKLFVDYLSPLKRKRIQDKLAKIKRFNEKQG
PDF1	V. splendidus	10N.237.312.B02	MSVLQVLTLPDDRLRTVAKPVKEVTPEIQKFVDDMIETMYDEEGIGLAATQVDFHQRIVVIDISETRDEPMVLINPEITDKRGEDGIEEGCLSVPGARALVPRAAEVTVKALDREGNEFTFDADDLLAICVQHELDHLEGKLFVDYLSPLKRKRIQDKLAKIKRFNEKQG
PDF1	V. pomeroyi	10N.239.312.F12	MSVLQVLTLPDDRLRTVAKPVKEVTPEIQKFVDDMIETMYDEEGIGLAATQVDFHQRIVVIDISETRDEPMVLINPEITEKRGEDGIEEGCLSVPGARALVPRAAEVTVKALDRDGNEFTFDADDLLAICVQHELDHLEGKLFVDYLSPLKRKRIQDKLAKIKRFNEKQG
PDF1	V. lentus	10N.261.48.A1	MSVLQVLTLPDDRLRTVAKPVKEVTPEIQKFVDDMIETMYDEEGIGLAATQVDFHQRIVVIDISETRDEPMVLINPEITDKRGEDGIEEGCLSVPGARALVPRAAEVTVKALDREGNEFTFDADDLLAICVQHELDHLEGKLFVDYLSPLKRKRIQDKLAKIKRFNEKQG
PDF1	V. lentus	10N.261.51.F9	MSVLQVLTLPDDRLRTVAKPVKEVTPEIQKFVDDMIETMYDEEGIGLAATQVDFHQRIVVIDISETRDEPMVLINPEITDKRGEDGIEEGCLSVPGARALVPRAAEVTVKALDREGNEFTFDADDLLAICVQHELDHLEGKLFVDYLSPLKRKRIQDKLAKIKRFNEKQG
PDF1	V. lentus	10N.286.49.C5	MSVLQVLTLPDDRLRTVAKPVKEVTPEIQKFVDDMIETMYDEEGIGLAATQVDFHQRIVVIDISETRDEPMVLINPEITDKRGEDGIEEGCLSVPGARALVPRAAEVTVKALDREGNEFTFDADDLLAICVQHELDHLEGKLFVDYLSPLKRKRIQDKLAKIKRFNEKQG
PDF1	V. lentus	10N.286.46.A12	MSVLQVLTLPDDRLRTVAKPVKEVTPEIQKFVDDMIETMYDEEGIGLAATQVDFHQRIVVIDISETRDEPMVLINPEITDKRGEDGIEEGCLSVPGARALVPRAAEVTVKALDREGNEFTFDADDLLAICVQHELDHLEGKLFVDYLSPLKRKRIQDKLAKIKRFNEKQG
PDF1	V. lentus	10N.286.48.F9	MSVLQVLTLPDDRLRTVAKPVKEVTPEIQKFVDDMIETMYDEEGIGLAATQVDFHQRIVVIDISETRDEPMVLINPEITDKRGEDGIEEGCLSVPGARALVPRAAEVTVKALDREGNEFTFDADDLLAICVQHELDHLEGKLFVDYLSPLKRKRIQDKLAKIKRFNEKQG
PDF1	V. lentus	10N.286.46.A11	MSVLQVLTLPDDRLRTVAKPVKEVTPEIQKFVDDMIETMYDEEGIGLAATQVDFHQRIVVIDISETRDEPMVLINPEITDKRGEDGIEEGCLSVPGARALVPRAAEVTVKALDREGNEFTFDADDLLAICVQHELDHLEGKLFVDYLSPLKRKRIQDKLAKIKRFNEKQG
PDF1	V. lentus	10N.261.52.C9	MSVLQVLTLPDDRLRTVAKPVKEVTPEIQKFVDDMIETMYDEEGIGLAATQVDFHQRIVVIDISETRDEPMVLINPEITDKRGEDGIEEGCLSVPGARALVPRAAEVTVKALDREGNEFTFDADDLLAICVQHELDHLEGKLFVDYLSPLKRKRIQDKLAKIKRFNEKQG
PDF2	V. lentus	10N.286.48.F9	MAVLDILTAPDPRLKVKAEEVQDVSTIQTLIDDMLETLYATDNGIGLASTQVGRKEAVVVIDISESRDQPLILVNPVVASGSNKALGQEGCLSVPDYYADVERFTSVAVSALDREGKPITIESDDFLAIVMQHEIDHLSGNLFIDYLSPLKRQMAMKKVKKYLKSHA
PDF2	V. lentus	10N.286.46.A11	MAVLDILTAPDPRLKAKAEEVQDVSTVQTLIDDMLETLYATDNGIGLASTQIGRKEAVVVIDISESRDQPLILVNPVVASGSNKALGQEGCLSVPDYYADVERFTSVVVSALDREGKPITIESDDFLAIVMQHEIDHLSGNLFIDYLSPLKRQMAMKKVKKYLKSHA
PDF2	V. lentus	10N.261.52.C9	MAVLDILTAPDPRLKAKAEEVQDVSTVQTLIDDMLETLYATDNGIGLASTQIGRKEAVVVIDISESRDQPLILVNPVVASGSNKALGQEGCLSVPDYYADVERFTSVVVSALDREGKPITIESDDFLAIVMQHEIDHLSGNLFIDYLSPLKRQMAMKKVKKYLKSHA
PDF2	V. ordalii	12-B09	MAVLEILTAPDPRLKVKAEKVQDITTVQTLIDDMLETLYATDNGIGLASTQVGRKEAVVIIDLSESRDEPLILVNPEVVSGLDKALGQEGCLSVPDYYADVERFTSVVVSALDREGKPITIESDEFLAIVMQHEIDHLSGNLFIDYLSPLKRKMAMKKVKKYIKAHS
OrdE	V. ordalii	12-B09	MAIRPIIEVPDDRLRVTYQSVDDVSTVQTLIDDMLDTLYDTDNGIGLAAAQVGHSEAVLIIDISASRDQPLIMINPQIIEHEGMIDSEEGCLSVPGVYAKVQRHQRVKVQALNRQGEAFTIEDDDYLAIVMQHEIDHLHGKIFIDYLSPLKRKMAMKKIKKFQRAQVTAA*
Def	E. coli	K12	MSVLQVLHIPDERLRKVAKPVEEVNAEIQRIVDDMFETMYAEEGIGLAATQVDIHQRIIVIDVSENRDERLVLINPELLEKSGETGIEEGCLSIPEQRALVPRAEKVKIRALDRDGKPFELEADGLLAICIQHEMDHLVGKLFMDYLSPLKQQRIRQKVEKLDRLKARA	P0A6K3
